# MicroRNA modulation of viral nervous necrosis resistance in European seabass

**DOI:** 10.64898/2026.02.16.706017

**Authors:** Rodríguez-Vázquez Raquel, Robert Mukiibi, Serena Ferraresso, Rafaella Franch, Luca Peruzza, Giulia Dalla Rovere, Jelena Radojicic, Massimiliano Babbucci, Daniela Bertotto, Anna Toffan, Francesco Pascoli, Carolina Peñaloza, Ross D. Houston, Costas S. Tsigenopoulos, Luca Bargelloni, Diego Robledo

## Abstract

MicroRNAs (miRNAs) are key post-transcriptional regulators of antiviral immunity, controlling gene expression by targeting 3’ UTRs of immune-related transcripts. Despite their importance, the role of miRNAs in viral nervous necrosis (VNN) resistance in European seabass (*Dicentrarchus labrax*) is unexplored. Here, we characterized for the first time the brain miRNome of seabass from three VNN-resistance genotypes (susceptible, intermediate, resistant) across two genetically distinct seabass clusters. Differential expression analyses revealed cluster-specific patterns, with susceptible fish consistently showing overexpression of the differently expressed miRNAs (DEmiRNAs) as compared to the resistant fish. Considering the two genetic clusters in the study, miR–199–5p was differentially expressed between the VNN susceptible and resistant fish. This miRNA was found to be less expressed in the resistant individuals. Functional characterization of the miRNA predicted that it binds to two distinct miRNA recognition elements (MREs) within the *ifi27l2a* 3’ UTR. These MREs flank a SNP (Chr3:10,082,380) previously associated with VNN survival. A strong negative correlation (r= -0.840) between miR–199–5p expression and *ifi27l2a* mRNA abundance further supports a post–transcriptional repression mechanism. Together, these results propose a regulatory model in which miR–199–5p modulates *ifi27l2a* expression, contributing to phenotypic variation in VNN resistance and positioning it as a promising biomarker for seabass aquaculture breeding.
