## Supplementary material for "MicroRNA modulation of viral nervous necrosis resistance in European seabass": Table S1

### Sheet: Hoja1
Table S1. Sequence data quality assessment, quality control processing and alignment summaries
		SUSCEPTIBLE										INTERMEDIATE										RESISTANT
		ADCFHN09	ADCFHN10	ADCFHN06	ADCFHN03	ADCFHN15	ADCFHN14	ADCFHN16	Average	Standard deviations		ADCFHN08	ADCFHN12	ADCFHN11	ADCFHN05	ADCFHN19	ADCFHN13	ADCFHN17	AVERAGE	Standar deviations		ADCFHN07	ADCFHN04	ADCFHN02	ADCFHN01	ADCFHN20	ADCFHN21	ADCFHN18	AVERAGE	Standar deviations
Before quality control
Average no. of reads		15655365	8800734	7895202	32110173	22459206	29372385	9808072	1.80144e+07	1.00635e+07		9594935	16050135	20184283	16845936	22816068	14133926	9876332	1.56431e+07	4.9295e+06		21024713	19815682	18611168	22206892	10799209	15855045	16634157	1.78496e+07	3.8444e+06
Read length/bp		50	50	50	50	50	50	50	50	0		42.8571	41.8367	40.6706	39.3378	37.8146	36.0738	34.0844	38.9536	3.16084		33.9915	50	34.1771	32.3946	32.1129	36.5352	37.044	36.6079	6.19482
Average quality score		36.11	35.76	35.3	36.12	36.49	36.53	35.96	36.0386	0.425497		36.28	36.32	36.42	36.62	36.19	36.12	36.52	36.3529	0.178392		36.36	36.28	36.44	36.43	36.66	36.03	35.88	36.2971	0.264368
Quality control processing
Long reads (Length > 28bp (%))		3,951,869 (25.2%)	1,787,206 (20.3%)	339,815 (4.3%)	4,907,328 (15.3%)	7,554,243 (33.6%)	5,406,232 (18.4%)	4,002,774 (40.8%)	3992781 (22,16%)			884,783 (9.2%)	2,134,335 (13.3%)	573,634 (2.8%)	339,911 (2.0%)	6,500,755 (28.5%)	5,077,225 (35.9%)	1,367,331 (13.8%)	2411139.14 (15.43)			8,405,099 (40.0%)	1,434,960 (7.2%)	3,103,333 (16.7%)	8,729,513 (39.3%)	6,369,502 (59.0%)	5,753,732 (36.3%)	4,490,340 (27.0%)	5469497 (30.64%)
Short reads (Length < 15bp (%))		2,172,785 (13.9%)	1,813,526 (20.6%)	2,414,477 (30.6%)	3,252,298 (10.1%)	869,947 (3.9%)	454,246 (1.5%)	1,285,609 (13.1%)	1751841.14285714 (9.72%)			1,915,797 (20.0%)	2,911,408 (18.1%)	4,698,972 (23.3%)	483,174 (2.9%)	1,294,555 (5.7%)	1,589,450 (11.2%)	2,478,818 (25.1%)	2196024.85714286 (14.04%)			572,141 (2.7%)	2,393,751 (12.1%)	1,252,528 (6.7%)	510,890 (2.3%)	2,128,554 (19.7%)	1,847,592 (11.7%)	2,393,457 (14.4%)	1585559 (8.89%)
Read aligned to rRNA (%)		52.52	25.58	15.91	40.77	33.89	25.76	44.65	34.1543	12.7026		48.7	42.1	14.33	1.93	33.73	44.39	38.68	31.98	17.3131		19.93	16.17	41.09	48.19	34.8	55.4	62.69	39.7529	17.4047
Read aligned to tRNA (%)		7.78	2.53	2.67	5.74	7.9	4.02	9.98	5.80286	2.87125		8.76	18.05	7.96	0.9	10.55	9.78	3.6	8.51429	5.4646		5.6	4.12	20.96	13.24	5.97	8.58	9.12	9.65571	5.81314
Read aligned to snRNA (%)		4.53	4.87	1.11	3.09	3.38	0.97	7.09	3.57714	2.16332		2.58	3.93	2.22	0.14	5.1	10.28	3.76	4.00143	3.18317		7.06	3.36	4.75	5.9	5.53	4.27	3.06	4.84714	1.42709
Read aligned to snoRNA (%)		2.01	1.56	1.41	1.44	1.6	0.75	2.41	1.59714	0.518		1.62	1.61	0.95	0.16	1.69	2.27	1.94	1.46286	0.699707		1.95	0.95	1.82	1.74	2.52	2.44	1.35	1.82429	0.559072
Retained Reads (%)		33.17	65.45	78.9	48.96	53.22	68.5	35.87	54.8671	17.0523		38.35	34.31	74.53	96.87	48.93	33.27	52.01	54.0386	23.6337		65.45	75.39	31.38	30.93	51.19	29.32	23.79	43.9214	20.2119
Post quality control process quality
Average number of reads		3160972	3403451	4056146	11725458	7469721	16106665	1621179	6.79194e+06	5.32995e+06		2605764	3775120	11114298	15521462	7350218	2484592	3136504	6.56971e+06	5.05625e+06		7885575	12053327	4473752	4010231	1177849	2419737	2319149	4905660	3.82369e+06
Average read length (bp)		21.6	21.54	20.89	21.56	20.98	21.45	19.95	21.1386	0.598371		23.04	22.09	22.43	21.93	21.16	19.91	20.83	21.474	1.25755		20.83	22	20.9	19.8	19.27	19.08	19.58	20.2086	1.0638
Mapping/alignment rate (%)		20.19	38.67	46.09	36.5	33.26	54.84	16.53	35.1543	13.5134		27.16	23.52	55.06	92.1	32.21	17.58	31.76	39.9129	25.8485		37.5	60.83	24.04	18.06	10.9	15.26	13.94	25.79	17.7987
