## Supplementary material for "MicroRNA modulation of viral nervous necrosis resistance in European seabass": Table S2

### Sheet: Hoja1
Table S2. Genetic clusters of susceptibility of VNN
Novogene ID	Animal	Genetic Cluster	Family	GEBV	Susceptibility	QTL_Susceptibility_Genotype_Class
ADCFHN09	t_NNV57.CEL	B	M05_F10	0.142865	NA	Susceptibe_QTL_Genotype
ADCFHN10	t_NNV77.CEL	B	M08_F05	0.0869089	NA	Susceptibe_QTL_Genotype
ADCFHN06	t_NNV43.CEL	B	M31_F18	0.273246	NA	Susceptibe_QTL_Genotype
ADCFHN03	t_NNV163.CEL	B	M01_F27	0.215083	NA	Susceptibe_QTL_Genotype
ADCFHN08	t_NNV52.CEL	B	M01_F16	0.332913	NA	Intermediate_QTL_Genotype
ADCFHN12	t_NNV94.CEL	B	M02_F04	0.122849	NA	Intermediate_QTL_Genotype
ADCFHN11	t_NNV88.CEL	B	M16_F14	0.0865254	NA	Intermediate_QTL_Genotype
ADCFHN05	t_NNV203.CEL	B	M20_F23	0.167633	NA	Intermediate_QTL_Genotype
ADCFHN07	t_NNV47.CEL	B	M15_F23	0.322402	NA	Resistant_QTL_Genotype
ADCFHN04	t_NNV170.CEL	B	M09_F26	0.494173	Resistant	Resistant_QTL_Genotype
ADCFHN02	t_NNV151.CEL	B	M32_F05	0.332304	NA	Resistant_QTL_Genotype
ADCFHN01	t_NNV104.CEL	B	M33_F22	0.236623	NA	Resistant_QTL_Genotype
ADCFHN15	t_NNV131.CEL	A	M11_F15	0.0991209	NA	Susceptibe_QTL_Genotype
ADCFHN14	t_NNV123.CEL	A	M01_F13	-0.0141363	NA	Susceptibe_QTL_Genotype
ADCFHN16	t_NNV41.CEL	A	M08_F11	-0.45966	Susceptible	Susceptibe_QTL_Genotype
ADCFHN19	t_NNV69.CEL	A	M15_F24	0.138393	NA	Intermediate_QTL_Genotype
ADCFHN13	t_NNV121.CEL	A	M24_F20	-0.216413	NA	Intermediate_QTL_Genotype
ADCFHN17	t_NNV56.CEL	A	M01_F07	-0.190682	NA	Intermediate_QTL_Genotype
ADCFHN20	t_NNV76.CEL	A	M32_F03	0.00244122	NA	Resistant_QTL_Genotype
ADCFHN21	t_NNV93.CEL	A	M29_F20	0.262108	NA	Resistant_QTL_Genotype
ADCFHN18	t_NNV63.CEL	A	M15_F17	0.793805	Resistant	Resistant_QTL_Genotype
