## Supplementary material for "MicroRNA modulation of viral nervous necrosis resistance in European seabass": Table S5

### Sheet: SSvsRR_Cluster_A
Table S5A. Differentially expressed known and novel micro RNAs (miRNAs) between susceptible vs Resistant in Cluster A
miRNA_id	miRNA family	logFC	logCPM	LR	PValue	FDR*
mmu-miR-129-5p	miR-129-5p	23.0977	16.9662	13.3922	0.00025267	0.0485123
ola-miR-100	miR-100	21.2707	15.6114	12.0455	0.00051916	0.0498396
gac-miR-22a-5p#FMGASACUM0124	miR-22a-5p	19.2281	13.6059	10.3919	0.00126571	0.0810052
ccr-miR-99	miR-99	17.5848	11.8337	9.12901	0.00251588	0.0899523
cac-miR-210-5p#FMCHAACEM0104	miR-210-5p	15.6832	9.57324	7.87727	0.00500601	0.0899523
gmo-miR-103-5p	miR-103-5p	15.518	10.5193	7.7789	0.005286	0.0899523
dre-miR-139-5p	miR-139-5p	14.9858	9.22233	7.45231	0.0063355	0.0899523
gmo-miR-103-2-5p	miR-103-2-5p	14.9833	10.3053	7.44662	0.00635558	0.0899523
gmo-miR-199-5p	miR-199-5p	14.8444	9.22694	7.36406	0.00665403	0.0899523
gmo-miR-10a-5p	miR-10a-5p	14.5866	8.83493	7.20321	0.00727733	0.0899523
ola-miR-27d-3p	miR-27d-3p	13.6198	7.88021	6.82931	0.00896737	0.0899523
ola-miR-135c-5p	miR-153c-5p	13.5421	8.48797	6.62284	0.0100679	0.0899523
ola-miR-135b	miR-135b	13.2933	7.23272	6.7908	0.00916288	0.0899523
ola-miR-462	miR-462	12.87	6.98516	6.58105	0.010307	0.0899523
ssa-miR-92b-3p	miR-92b-3p	12.7823	6.76977	6.58264	0.0102978	0.0899523
ccr-miR-138	miR-138	12.4508	6.76663	6.36423	0.0116444	0.0909893
hsa-miR-130b-5p	miR-130b-5p	12.2369	6.68685	6.23694	0.0125113	0.0909893
cac-miR-153ab-5p#FMCHAACEM0060	miR-153ab-5p	12.1652	6.18056	6.16571	0.013025	0.0909893
dre-miR-153a-5p	miR-153a-5p	12.1032	7.06574	6.0517	0.0138929	0.0909893
ola-miR-731	miR-731	11.9157	5.91824	5.98727	0.0144095	0.0909893
cac-miR-7132b-5p#FMCHAACEM0176	miR-7132b-5p	11.9082	6.05162	5.98745	0.014408	0.0909893
pfl-miR-27a-5p#FMPERFLUM0125	miR-27a-5p	11.8544	6.51114	5.96849	0.0145638	0.0909893
pfl-miR-730-5p#FMPERFLUM0166	miR-730-5p	11.8284	6.03165	5.93426	0.0148493	0.0909893
ssa-miR-23b-5p	miR-23b-5p	11.7756	6.01714	5.89721	0.0151649	0.0909893
cac-miR-130c-1-5p#FMCHAACEM0037	miR-130c-1-5p	11.6598	6.52903	5.83842	0.0156799	0.0912286
cac-miR-107a-5p#FMCHAACEM0019	miR-107a-5p	11.4444	6.57012	5.69763	0.0169878	0.0950014
cac-miR-19b-2-5p#FMCHAACEM0093	miR-19b-2-5p	11.3278	6.60977	5.62192	0.0177372	0.0950014
ssa-miR-1338-5p	miR-1338-5p	11.1777	5.23859	5.46651	0.0193843	0.0976465
dre-miR-19b-5p	miR-19b-5p	11.1758	6.55671	5.51646	0.0188383	0.0976465
cac-miR-1-2-5p#FMCHAACEM0031	miR-1-2-5p	11.0532	6.39477	5.42641	0.0198344	0.0976465
pma-miR-203a-3p	miR-203a-3p	-9.46791	4.19757	5.61447	0.0178128	0.0950014
pfl-miR-10b-5p#FMPERFLUM0018	miR-10b-5p	-10.5403	7.23632	6.28364	0.0121858	0.0909893
pfl-miR-10545-5p#FMPERFLUM0014	miR-10545-5p	-10.9462	5.55641	6.65172	0.00990602	0.0899523
gac-miR-30c-1-5p#FMGASACUM0152	miR-30c-1-5p	-12.3219	7.30834	7.42891	0.00641844	0.0899523
*High-confidence miRNAs with FDR <0.05 are shown in bold.

### Sheet: SSvsRR_Cluster_B
Table S5B. Differentially expressed known and novel micro RNAs (miRNAs) between susceptible vs Resistant in Cluster B
miRNA_id	miRNA	logFC	logCPM	LR	PValue	FDR
gmo-miR-199-5p	miR-199-5p	16.3792	9.56887	13.7116	0.00021314	0.0157723
gac-miR-92a-1-5p#FMGASACUM0196	miR-92a-1-5p	14.3544	7.13533	10.2329	0.00137958	0.0612534
cac-miR-142b-5p#FMCHAACEM0053	miR-142b-5p	13.8698	6.51711	11.9983	0.00053249	0.0295532
NW_026136709.1.1	NW_026136709.1.1	11.7321	4.31947	14.4485	0.00014404	0.0157723
*High-confidence miRNAs with FDR <0.05 are shown in bold.

### Sheet: SSvsSR_Cluster_B
Table S5C. Differentially expressed known and novel micro RNAs (miRNAs) between Susceptible vs Intermediate in Cluster B
miRNA_id	miRNA	logFC	logCPM	LR	PValue	FDR
ipu-miR-217	miR-217	19.363	12.711	13.369	0	0.019
NW_026136709.1.1	NW_026136709.1.1	11.732	4.319	13.738	0	0.019
gac-miR-96-5p#FMGASACUM0199	miR-96-5p	8.438	1.978	12.104	0.001	0.028
*High-confidence miRNAs with FDR <0.05 are shown in bold.

### Sheet: SRvsRR_Cluster_B
Table S5D. Differentially expressed known and novel micro RNAs (miRNAs) between Intermediate vs Resistant in Cluster B
miRNA_id	miRNA	logFC	logCPM	LR	PValue	FDR
gmo-miR-199-5p	miR-199-5p	15.485	9.569	12.869	0	0.054
cac-miR-22b-5p#FMCHAACEM0125	miR-22b-5p	13.246	5.916	11.374	0.001	0.054
gac-miR-96-5p#FMGASACUM0199	miR-96-5p	-8.162	1.978	11.562	0.001	0.054
ola-let-7c	let-7c	-16.392	9.001	10.863	0.001	0.054
